# Pre-metazoan origin of neuropeptide signalling

**DOI:** 10.1101/2021.11.19.469228

**Authors:** Yañez-Guerra Luis Alfonso, Thiel Daniel, Jékely Gáspár

## Abstract

Neuropeptides are a diverse class of signalling molecules in metazoans. They occur in all animals with a nervous system and also in neuron-less placozoans. However, their origin has remained unclear because no neuropeptide shows deep homology across lineages and none have been found in sponges. Here, we identify two neuropeptide precursors, phoenixin and nesfatin, with broad evolutionary conservation. By database searches, sequence alignments and gene-structure comparisons we show that both precursors are present in bilaterians, cnidarians, ctenophores and sponges. We also found phoenixin and a secreted nesfatin precursor homolog in the choanoflagellate *Salpingoeca rosetta*. Phoenixin in particular, is highly conserved, including its cleavage sites, suggesting that prohormone processing occurs also in choanoflagellates. In addition, based on phyletic patterns and negative pharmacological assays we question the originally proposed GPR-173 (SREB3) as a phoenixin receptor. Our findings indicate that signalling by secreted neuropeptide homologs has pre-metazoan origins and thus evolved before neurons.
