## Supplementary file 1 for "Pre-metazoan origin of neuropeptide signalling"

### Sheet: Summary_BUSCOSformated
										Completenes	Singles	Doubles	Fragmented	Missing	BUSCOS
Ambulacraria	Echinodermata	Acanthaster planci			https://marinegenomics.oist.jp/cots/viewer/download?project_id=46				Apla	91.4	91.4	0	5.9	2.7	n:255
Ambulacraria	Hemichordata	Saccoglossus kowalevskii			https://groups.oist.jp/molgenu/hemichordate-genomes				Skow	94.1	91.4	2.7	3.5	2.4	n:255
Chordata	Cephalochordata	Branchiostoma belcheri			http://genome.bucm.edu.cn/lancelet/download_data.php				Bbel	96.9	85.1	11.8	2.4	0.7	n:255
Chordata	Urochordata	Ciona intestinalis		UniProt	UP000008144				Cint	85.5	85.5	0	7.1	7.4	n:255
Chordata	Craniata	Danio rerio		UniProt	UP000000437				Drer	99.2	96.5	2.7	0.4	0.4	n:255
Chordata	Craniata	Gallus gallus		UniProt	UP000000539				Ggal	96.1	86.3	9.8	2	1.9	n:255
Chordata	Craniata	Homo sapiens		UniProt	UP000005640				Hsap	100	97.6	2.4	0	0	n:255
Chordata	Craniata	Latimeria chalumnae		UniProt	UP000008672				Lcha	91	89.8	1.2	3.9	5.1	n:255
Chordata	Craniata	Mus musculus		UniProt	UP000000589				Mmus	100	98	2	0	0	n:255
Chordata	Craniata	Petromyzon marinus		UniProt	UP000245300				Pmar	54.5	52.9	1.6	9.8	35.7	n:255
Chordata	Craniata	Xenopus tropicalis		UniProt	UP000008143				Xtro	96.9	89.4	7.5	0.8	2.3	n:255
Cnidaria	Hexacoralia	Acropora millepora		https://www.ncbi.nlm.nih.gov/genome/?term=QTZP00000000					Amil	97.2	74.5	22.7	2.4	0.4	n:255
Cnidaria	Cubozoa	Alatina Alata		https://bitbucket.org/caseywdunn/cnidaria2014-assemblies/src/master/Cnidaria_Transcriptomes/					Aala	96.5	76.5	20	2.4	1.1	n:255
Cnidaria	Hydrozoa	Clytia hemisphaerica		http://marimba.obs-vlfr.fr/organism/Clytia/hemisphaerica					Chem	91.8	56.5	35.3	5.5	2.7	n:255
Cnidaria	Octocoralia	Corallium_rubrum			http://data.centrescientifique.mc/crubrum_data.html				Crub	89.8	56.5	33.3	4.7	5.5	n:255
Cnidaria	Hydrozoa	Hydractinia_echinata		https://research.nhgri.nih.gov/hydractinia/					Hech	98.5	71.8	26.7	1.6	0.1	n:255
Cnidaria	Hydrozoa	Hydra_vulgaris		https://research.nhgri.nih.gov/hydra/					Hvul	86.6	82.7	3.9	10.2	3.2	n:255
Cnidaria	Myxosporea	Kudoa iwatai		https://www.ncbi.nlm.nih.gov/nuccore/939536936					Kiwa	58.1	36.9	21.2	15.3	26.6	n:255
Cnidaria	Hexacoralia	Nematostella vectensis		http://metazoa.ensembl.org/species.html					Nvec	99.2	92.5	6.7	0.8	0	n:255
Cnidaria	Polypodium	Polypodium hydriforme		https://www.ncbi.nlm.nih.gov/nuccore/671211599					Phyd	78.4	13.7	64.7	14.5	7.1	n:255
Cnidaria	Scyphozoa	Rhopilema_esculentum		https://academic.oup.com/gigascience/article/9/4/giaa036/5823175					Resc	98.1	62.4	35.7	1.2	0.7	n:255
Cnidaria	Myxosporea	Tetracapsuloides bryosalmonae		https://www.sciencedirect.com/science/article/pii/S2352340921001153?via%3Dihub			PRJNA680464		Tbry	73.4	67.1	6.3	12.2	14.4	n:255
Ctenophora	Lobata	Mnemiopsis leidyi		https://research.nhgri.nih.gov/mnemiopsis/download/download.cgi?dl=transcript			Trinity assembly		Mley	89.8	83.5	6.3	5.1	5.1	n:255
Ctenophora	Cydippida	Pleurobrachia_bachei		https://neurobase.rc.ufl.edu/pleurobrachia/download					Pbac	79.6	30.2	49.4	13.7	6.7	n:255
Ctenophora	Cydippida	Pukia_falcata		https://neurobase.rc.ufl.edu/					Pfal	71	35.3	35.7	20.8	8.2	n:255
Protostomia	Ecdysozoa	Araneus ventricosus		UniProt	UP000499080				Aven	87.1	75.7	11.4	11.4	1.5	n:255
Protostomia	Ecdysozoa	Centruroides sculpturatus	https://www.ncbi.nlm.nih.gov/genome/?term=centruroides+sculpturatus						Cscu	89.1	67.5	21.6	9	1.9	n:255
Protostomia	Ecdysozoa	Daphnia pulex		UniProt	UP000000305				Dpul	97.7	95.7	2	0.4	1.9	n:255
Protostomia	Ecdysozoa	Drosophila melanogaster		UniProt	UP000000803				Dmel	100	99.6	0.4	0	0	n:255
Protostomia	Ecdysozoa	Ixodes scapularis		UniProt	UP000001555				Isca	73	71.4	1.6	16.5	10.5	n:255
Protostomia	Ecdysozoa	Priapulus caudatus		NCBI	PRJNA20497				Pcau	89	73.3	15.7	7.8	3.2	n:255
Protostomia	Ecdysozoa	Tribolium castaneum		UniProt	UP000007266				Tcas	97.3	96.9	0.4	2	0.7	n:255
Protostomia	Spiralia	Lottia gigantea		UniProt	UP000030746				Lgig	96.5	95.7	0.8	2.4	1.1	n:255
Protostomia	Spiralia	Biomphalaria glabrat		UniProt	UP000076420				Bgla	86.7	75.7	11	9.8	3.5	n:255
Protostomia	Spiralia	Lingula_anatina	https://marinegenomics.oist.jp/lan_v2/viewer/info?project_id=50						Lana	94.9	72.2	22.7	3.9	1.2	n:255
Protostomia	Spiralia	Octopus bimaculoides		UniProt	UP000053454				Obim	87.9	87.5	0.4	9.4	2.7	n:255
Protostomia	Spiralia	Phoronis ijimai		https://datadryad.org/stash/dataset/doi:10.5061/dryad.30k4v					Piji	75.3	55.3	20	18.4	6.3	n:255
Protostomia	Spiralia	Platynereis dumerilii							Pdum	90.6	87.5	3.1	5.5	3.9	n:255
Placozoa	Trichoplacidae	Hoilungia hongkongensis		https://bitbucket.org/molpalmuc/hoilungia-genome/src/master/sequences/Hhon_TRINITY_transdecoder_proteins.fasta.gz					Hhon	92.9	89	3.9	2.4	4.7	n:255
Placozoa	Trichoplacidae	Trichoplax adhaerens		UniProt	UP000009022				Tadh	92.9	92.5	0.4	4.7	2.4	n:255
Porifera	Demospongiae	Amphimedon queenslandica		UniProt	UP000007879				Aque	92.5	88.2	4.3	7.1	0.4	n:255
Porifera	Demospongiae	Ephydatia muelleri		https://spaces.facsci.ualberta.ca/ephybase/					Emul	97.3	81.2	16.1	1.6	1.1	n:255
Porifera	Homoscleromorpha	Oscarella carmela		COMPAGEN					Ocar	95.3	87.1	8.2	2.7	2	n:255
Porifera	Calcarea	Sycon ciliatum		COMPAGEN					Scil	97.3	91	6.3	2	0.7	n:255
Porifera	Demospongiae	Tethya wilhelma							Twil	96.1	62.4	33.7	1.2	2.7	n:255
Choanoflagellatea	Salpingoecidae	Monosiga_brevicolis		UniProt	UP000001357				Mbre	78.8	78.8	0	7.5	13.7	n:255
Choanoflagellatea	Salpingoecidae	Salpingoeca rosetta		UniProt	UP000007799				Sros	83.1	83.1	0	6.7	10.2	n:255
Used as outgroups in phylogenomic analysis and we also checked for phoenixin peptide and GPR173, we found none
Filasterea		Capsaspora owczarzaki		UniProt	UP000008743				Cowc	93.7	92.9	0.8	2.4	3.9	n:255
Filasterea-related	position debated	Tunicaraptor unikontum		NCBI	PRJNA638967				Tuni	74.1	64.7	9.4	16.5	9.4	n:255
