## Supplementary file 10 for "Pre-metazoan origin of neuropeptide signalling"

### Sheet: Data of HsapSREBS+Gproteins
	Raw data of the SREB receptors tested with PNX-14 at the concentrations 1x10-6 and 1x10-4 with the Gqi9 chimeric promiscous protein
	GPR27 +Gqi9	GPR27 +Gqi9	GPR27 +Gqi9	GPR27 +Gqi9		GPR85 +Gqi9	GPR85 +Gqi9	GPR85 +Gqi9	GPR85 +Gqi9		GPR173 +Gqi9	GPR173 +Gqi9	GPR173 +Gqi9	GPR173 +Gqi9		First independent transfection Gqi9
	Media	ATP 100 uM	-6	-4		Media	ATP 100 uM	-6	-4		Media	ATP 100 uM	-6	-4		First independent transfection Gqi9
	973.414	90251	835.24	756.631		678.72	58840.8	547.461	760.595		669.237	46176.8	281.74	211.051		First independent transfection Gqi9
	862.305	93565.3	914.618	483.922		528.184	61391	486.394	494.468		404.267	49418.7	537.823	105.421		First independent transfection Gqi9
	485.824	88659.3	966.942	634.359		695.663	41678.5	309.392	441.583		439.492	27711.6	502.256	158.297		First independent transfection Gqi9
	GPR27 +Gqi9	GPR27 +Gqi9	GPR27 +Gqi9	GPR27 +Gqi9		GPR85 +Gqi9	GPR85 +Gqi9	GPR85 +Gqi9	GPR85 +Gqi9		GPR173 +Gqi9	GPR173 +Gqi9	GPR173 +Gqi9	GPR173 +Gqi9		Second independent transfection Gqi9
	Media	ATP 100 uM	-6	-4		Media	ATP 100 uM	-6	-4		Media	ATP 100 uM	-6	-4		Second independent transfection Gqi9
	1049.38	76190.3	1342.48	1397.13		1533.47	88244.8	1092.9	815.978		775.284	60449.2	791.901	501.705		Second independent transfection Gqi9
	1120.35	87856.7	2167.96	1556.71		1242.21	91407.2	741.48	957.314		845.603	68497.5	810.481	913.328		Second independent transfection Gqi9
	1399.32	92905.1	1992.02	1944.06		1665.75	82275.3	854.281	738.081		924.001	60207.2	792.891	782.591		Second independent transfection Gqi9
	Data of the SREB receptors tested with PNX-14 at the concentrations 1x10-6 and 1x10-4 with the Gqs5 chimeric promiscous protein
	GPR27 +Gqs5	GPR27 +Gqs5	GPR27 +Gqs5	GPR27 +Gqs5		GPR85 +Gqs5	GPR85 +Gqs5	GPR85 +Gqs5	GPR85 +Gqs5		GPR173 +Gqs5	GPR173 +Gqs5	GPR173 +Gqs5	GPR173 +Gqs5		First independent transfection Gqs5
	Media	ATP 100 uM	-6	-4		Media	ATP 100 uM	-6	-4		Media	ATP 100 uM	-6	-4		First independent transfection Gqs5
	552.251	57590.3	727.265	614.757		527.001	77259.1	630.543	605.502		614.668	76083.2	463.802	454.214		First independent transfection Gqs5
	524.91	55829.2	840.758	834.93		852.16	81964.2	736.213	772.513		693.236	82921.3	734.897	472.434		First independent transfection Gqs5
	604.067	71975.6	639.267	1123		623.698	77931.7	683.302	782.193		684.701	65331.2	657.124	428.447		First independent transfection Gqs5
	Data of the SREB receptors tested with PNX-14 at the concentrations 1x10-6 and 1x10-4 with the Gqs5 chimeric promiscous protein
	GPR27 +Gqs5	GPR27 +Gqs5	GPR27 +Gqs5	GPR27 +Gqs5		GPR85 +Gqs5	GPR85 +Gqs5	GPR85 +Gqs5	GPR85 +Gqs5		GPR173 +Gqs5	GPR173 +Gqs5	GPR173 +Gqs5	GPR173 +Gqs5		Second independent transfection Gqs5
	Media	ATP 100 uM	-6	-4		Media	ATP 100 uM	-6	-4		Media	ATP 100 uM	-6	-4		Second independent transfection Gqs5
	407.908	54356.9	775.193	835.33		860.006	56866.4	674.672	986.236		881.63	59888	970.386	776.077		Second independent transfection Gqs5
	746.053	53116.8	1046.16	1069.68		868.708	45026	1060.01	1021.03		1216.3	65528.7	1138.13	1112.66		Second independent transfection Gqs5
	1023.88	55700.2	994.105	1130.34		938.17	46408.3	1079	1056.94		1259.71	79704.7	725.628	860.272		Second independent transfection Gqs5

### Sheet: PositiveControls
Raw data of the MIH receptor from C. haemisphaerica + Gqi9 protein three independent transfections
	First replicate	Second	Third	average		Normalized			First replicate	Second	Third	average		Normalized					First replicate	Second	average		Normalized
Media	381.039	382.17	436.178	399.796		0		Media	237.401	390.273	385.618	337.764		0				Media	1078.67	1370.24	1224.45		0
-11	362.408	505.891	417.522	428.607	Not used for graph	0.133866		-11	228.153	338.022	591.352	385.842	Not used for graph	0.369054				-11
-10	154.003	372.021	365.555	297.193		-0.0682949		-10	108.907	167.558	309.719	195.395		-1.09286				-10	1331	1386.36	1358.68		0.832168
-9	273.207	165.21	274.074	237.497		-0.160129		-9	400.51	167.058	333.918	300.495		-0.286083				-9	1852.13	1822.95	1837.54		3.80094
-8	272.692	465.06	237.793	325.182		-0.0252386		-8	582.275	571.465	281.556	478.432		1.07979				-8	3668.41	4153.72	3911.07		16.6562
-7	18550.5	19982.9	19986.1	19506.5		29.4824		-7	7929.12	7978.13	7977.6	7961.62		58.5221				-7	6203.56	7619.47	6911.52		35.2581
-6	37602.1	36204.8	42718.1	38841.7		59.2266		-6	8923.74	9916.91	9731.58	9524.07		70.5158				-6	14390.4	12014.3	13202.4		74.2595
-5	59636.5	63938.8	73074.6	65550		100		-5	11471.9	13748.5	13270.9	12830.4		95.8961				-5	14119.7	14661.7	14390.7		81.6269
-4	58546.8	60103.9	62224.2	60291.6		92.2242		-4	12063.6	12578.1	15453.5	13365.1		100				-4	18514.6	16193.9	17354.2		100
Raw data of the human serotonin receptor from human 5HT4+ Gqs5 protein three independent transfections
	First replicate	Second	Third	average		Normalized			First replicate	Second	Third	average		Normalized	Normalized				First replicate	Second	Third	average	Normalized
Media	231.304	114.324	325.71	223.779		0		Media	2482.43	2216.92	1900.2	2199.85		0				Media	1303.97	1040.19	1486.99	1277.05	0
-10	115.27	94.6456	154.033	121.317		-0.841191		-10	2655.07	2939.53	3993.53	3196.05		2.92471				-10	1990.28	1514.81	1836.46	1780.52	2.23184
-9	230.31	96.4864	199.12	175.305		-0.394561		-9	2649.46	4651.13	6942.59	4747.73		7.47637				-9	1277.94	977.597	1965.86	1407.13	0.576818
-8	231.24	174.116	154.342	186.566		-0.301404		-8	4383.11	4766.96	4575.89	4575.32		6.97063				-8	2667.11	2196.4	2367.53	2410.35	5.02355
-7	706.867	607.034	1043.65	785.85		4.65625		-7	4064.86	7234.93	5340.99	5546.93		9.82071				-7	2320.78	1685.06	4524.61	2843.48	6.94341
-6	6934.19	7815.06	8972.09	7907.12		63.5679		-6	25961.2	28084.3	23397.3	25814.2		69.2723				-6	18584.3	16560.7	17241.4	17462.1	71.7404
-5	9231.02	9229.8	11912.8	10124.5		81.9118		-5	30767.3	26325.5	24954.4	27349.1		73.7745				-5	19771.3	13249.7	27603.3	20208.1	83.9119
-4	9984.58	10847.9	11582.2	10804.9		87.54		-4	29835.4	27025.8	29634.1	28831.8		78.1239				-4	26054.4	18449.4	27009.3	23837.7	100
-3	11143.8	12782.7	13006.6	12311		100		-3	30120	37493.6	41254.8	36289.5		100				-3	22832.6	25225.4	21513.9	23190.6	97.1319
